# Oxidative Phosphorylation Inhibition in Different Prostate Cancer Models and the Interplay with Androgen Receptor Signaling

**DOI:** 10.1101/2024.09.23.614600

**Authors:** Minas Sakellakis, Sumankalai Ramachandran, Priyanshu Jain, Mark A. Titus

## Abstract

**Introduction:** In prostate cancer (PCa), androgen receptor signaling stimulates both glycolysis and oxidative phosphorylation (OxPhos). Early-stage prostate cancer is particularly reliant on OxPhos for its bioenergetic needs. OxPhos inhibitors have entered clinical trials. Here we investigated their interplay with androgens in different PCa cell lines.

**Methods:** We investigated the effects on PCa cell viability of an ATPase inhibitor (oligomycin) and a complex 1 inhibitor (IACS-010759) in the presence or absence of low testosterone concentrations in vitro. Both androgen-sensitive and insensitive PCa cell lines were used. The effects were assessed using MTT assay, flow cytometry and cell morphology.

**Results:** Treatment with oligomycin resulted in massive apoptotic death of VCAP cells in castrate conditions within 48 hours, but the simultaneous addition of low testosterone levels restored VCAP cell viability. However, complex 1 inhibition with IACS-010759 increased cell viability, which was further promoted in the presence of testosterone. Both oligomycin and IACS-010759 dramatically decreased viability in LNCaP cells, while testosterone had a small but statistically non-significant effect. The antitumor effect of OxPhos inhibitors was smaller in LNCaP-C4-2B compared to LNCaP cells. OxPhos inhibitors slightly decreased proliferation rates in androgen-independent PC3 cells and HEK293 cells. Oligomycin on LNCaP-C4-2B and PC3 cells resulted in an increased number of cells in G0-G1 phase and decreased in S-phase and G2M phase, rather than massive apoptosis.

**Conclusion:** There is an interplay between androgen signaling and OxPhos in androgen-dependent PCa cells. Complex 1 inhibitors should be used with caution, given potential pro-tumorigenic effects in subsets of PCa cells.
