## supplementary for "Oxidative Phosphorylation Inhibition in Different Prostate Cancer Models and the Interplay with Androgen Receptor Signaling"

### Sheet: Φύλλο1
	pyruvate (ng/ml)	lactate (ng/ml)	malate (ng/mL)	succinate (ng/ml)	fumarate (ng/ml)
LNCaP FBS	4606.72	77211.1	8468.11	4142.41	1441.96
LNCaP FBS	6707.01	38772.5	6514.53	3289.7	1324.7
LNCaP FBS	6286.37	32496.9	6121.46	3032.93	1218.82
LNCaP CSS	9880.41	22875.3	6703.88	3757.9	2207.77
LNCaP CSS	8565.31	18600.7	5875.44	3622.43	2237.82
LNCaP CSS	7974.1	17494.5	6012.43	3305.71	2139.59
LNCaP FBS	10762.3	17515.8	6138.07	3070.6	1803.44
LNCaP FBS	4863.89	15610.7	4995.2	2148.65	1030.1
LNCaP FBS	4952.28	15357.7	4929.65	2103.41	1287.99
LNCaP CSS	7116.29	10099.4	5214.74	2807.29	2024.97
LNCaP CSS	7622.06	10080.4	5376.19	2878.93	2253.84
LNCaP CSS	7493.68	9872.24	5402.36	3071.23	2225.52
LNCaP O	9407.07	20006.5	5746.68	2512.52	979.162
LNCaP O	9468.51	17754.4	5179.77	2107.5	925.268
LNCaP O	8823.67	15541.1	4657.16	1874.18	962.089
LNCaP T	9621.39	15915.1	8486.25	3220.27	2948.49
LNCaP T	9564.26	13168.9	7911.37	2757.63	2875.96
LNCaP T	9235.22	12524.8	8122.05	2752.01	2802.06
LNCaP T+O	13191	12731	5393.06	2877.2	1478.46
LNCaP T+O	13546.2	13084.9	5346.27	2908.18	1423.63
LNCaP T+O	12604.3	13337.1	5150.07	2915.98	1484.8
H293 FBS	6893.67	10362.1	3491.17	1630.85	462.741
H293 FBS	6853.92	10813.4	3227.83	1525.08	460.18
H293 FBS	6171.12	10499.7	3392.72	1567.83	463.13
H293 CSS	5763.74	10864.2	4398.54	1514.91	618.755
H293 CSS	5998.89	11006.3	4602.23	1541.07	618.195
H293 CSS	6546.74	10866.6	4881.33	1703.65	677.295
H293 O	9148.39	12494.1	4080.62	1963.26	440.481
H293 O	7987.67	11956.1	4169.82	1837.05	420.439
H293 O	7323.46	12623.2	3657.89	1645.67	364.418
H293 T	2237.08	4724.89	198.484	0	0
H293 T	2008.4	4804.92	219.401	0	0
H293 T	1834.74	3994.86	203.194	0	0
H293 T+O	6558.78	9888.02	2896.58	822.916	236.997
H293 T+O	7719.56	9292.11	2533.6	923.378	199.52
H293 T+O	8473.17	12494.9	3267.33	667.316	182.345
VCaP FBS	7392	5084.44	3482.98	2331.66	319.7
VCaP FBS	5674.98	4635.28	2938.39	1671.87	249.702
VCaP FBS	7701.25	5700.68	3984.61	2787.18	369.879
VCaP CSS1	9219.11	4217.71	3147.63	1440.25	291.676
VCaP CSS1	8479.22	4065.27	3052	1455.5	261.243
VCaP CSS1	8715.57	3540.4	3041.43	1613.91	213.116
VCaP CSS	5043.45	820.152	190.714	123.605	0
VCaP CSS	4528.25	741.366	197.409	120.938	0
VCaP CSS	4374.68	812.017	188.433	106.525	0
VCaP O	2837.9	701.105	118.519	55.0513	0
VCaP O	2523.96	784.784	98.1762	55.7728	0
VCaP O	2429.97	821.327	109.691	41.2915	0
VCaP T1	5270.26	834.2	95.4936	37.1735	0
VCaP T1	6109.68	884.56	95.0163	40.7809	0
VCaP T1	5115.35	828.4	96.7203	34.41	0
VCaP T+O	2260.97	978.706	77.6784	37.7254	0
VCaP T+O	2143.71	1027.82	82.7751	36.8494	0
VCaP T+O	2042.78	1102.19	81.3973	25.2414	0
VCaP T+O1	391.264	1780.22	209.79	43.7826	0
VCaP T+O1	369.048	1888.65	217.478	60.5599	0
VCaP T+O1	386.373	1905.53	194.625	41.0542	0
C42B FBS	10212.6	10480.8	6838.16	3791.9	979.642
C42B FBS	11054.5	9314.47	6576.24	3541.39	1005.56
C42B FBS	9067.08	9679.34	6682.6	3196.02	856.723
C42B CSS	3600.87	2294.02	362.544	111.855	0
C42B CSS	4084.07	2958.81	544.183	209.268	0
C42B CSS	4154.04	2804.47	548.948	224.557	0
C42B O	11161.9	4520.38	2599.31	2375.08	191.972
C42B O	9563.67	4663	2592.54	2344.12	184.499
C42B O	7809.24	4903.81	2240.84	2240.38	145.802
C42B T	5901.44	4431.14	1477.79	1398.91	25.3546
C42B T	6255.6	4617.79	1595.18	1311.47	43.1839
C42B T	5153.49	4550.97	677.147	629.899	0
C42B T+O	23069	4076.98	1403.1	1134.19	231.146
C42B T+O	24460.7	3901.43	1588.8	1195	468.956
C42B T+O	24396.9	3794.9	1545.77	1032.84	346.821
C42B FBS	8641.72	9541.27	1909.27	644.628	88.8167
C42B FBS	9119.27	8154.86	2114.73	795.95	110.488
C42B FBS	8260.05	8171.59	1689.06	661.998	110.843
C42B CSS	3315.77	8740.41	406.297	478.218	0
C42B CSS	3488.02	7078.68	475.608	62.8219	0
C42B CSS	3708.1	7899.86	366.52	72.5623	0
C42B O	5197.79	10522.3	2099.14	295.086	153.2
C42B O	5599.75	11019.7	2664.39	221.258	234.328
C42B O	7123.21	10223.8	2967.14	293.125	220.803
C42B T+O	11665.1	10710.2	7369.05	583.817	223.005
C42B T+O	9864.57	10779.8	2161.25	258.553	334.455
C42B T+O	9281.65	8957.18	2672.56	424.588	235.519
C42B T+O	18861.6	571.305	405.532	1154.33	0
C42B T+O	17575.5	550.736	483.319	1543.97	0
C42B T+O	18498	554.55	458.325	1525.38	0
C42B T	18576.4	271.261	250.888	343.06	0
C42B T	16851.8	210.135	294.436	332.636	0
C42B T	15893.3	292.744	251.027	521.36	0
PC3 FBS	5691.06	2193.83	112.782	65.8605	0
PC3 FBS	6089.22	2299.11	103.461	81.8627	0
PC3 FBS	6753.39	2220.91	101.919	89.5459	0
PC3 FBS1	11111.9	3624.73	222.804	548.057	0
PC3 FBS1	11057.9	3548.6	216.9	515.524	0
PC3 FBS1	9725.23	3606.43	182.859	544.744	0
PC3 O	12093.9	1300.93	73.3266	494.993	0
PC3 O	12328.7	1341.02	73.2532	419.41	0
PC3 O	12362.9	1364.03	64.2531	495.595	0
PC3 O1	20585.6	2604.39	251.03	1068.52	0
PC3 O1	23225	2442.45	218.738	1254.49	0
PC3 O1	22723.7	2242.88	244.447	1513.91	0
PC3 T+O	6430.1	1827.92	49.6716	9.26398	0
PC3 T+O	6466.07	1956.3	56.0572	43.8443	0
PC3 T+O	6349.73	1752.25	50.0265	33.9171	0
PC3 FBS	8988.15	4996.86	188.897	501.21	0
PC3 FBS	9348.17	4396.05	239.997	667.396	0
PC3 FBS	9168.53	3904.13	241.829	318.493	0
PC3 CSS	7117.72	2844.34	44.4474	9.57426	0
PC3 CSS	7156.22	2962.75	39.8178	0	0
PC3 CSS	7435.87	2779.94	52.3842	0	0
PC3 O	1743.42	5126.32	273.587	298.583	0
PC3 O	1874.73	5093.04	202.232	495.796	0
PC3 O	1842.45	5048.86	262.905	383.368	0
PC3 T	2440.51	4270.19	210.835	610.151	0
PC3 T	2509.33	4549.62	283.608	483.891	0
PC3 T	2483.84	4387.38	293.332	563.315	0
PC3 T+O	2666.14	4275.28	119.043	141.329	0
PC3 T+O	2587.18	4453.59	155.993	476.739	0
PC3 T+O	2486.15	981.249	152.788	143.737	0
PC3 CSS	10391.8	402.76	141.075	91.9671	0
PC3 CSS	9922.16	522.063	135.144	141.675	0
PC3 CSS	10100.7	357.184	138.854	182.188	0
PC3 CSS1	18683.2	383.616	263.934	417.109	0
PC3 CSS1	18714	420.028	223.81	512.138	0
PC3 CSS1	18435.4	391.175	280.701	511.168	0
PC3 T	5908.59	524.719	119.282	195.23	0
PC3 T	5743.53	714.337	121.17	184.725	0
PC3 T	5781.82	610.021	146.532	229.208	0
sample ID	lactate response	pyruvate response
PC3 FBS	2.79654e+07	441206
PC3 FBS1	2.43192e+07	557664
PC3 FBS2	1.82844e+07	651788
PC3 FBS2	1.82137e+07	641699
PC3 FBS3	1.12343e+07	4.2684e+06
PC3 FBS3	9.66385e+06	3.82392e+06
PC3 FBS4	8.58588e+06	3.26232e+06
PC3 FBS4	7.6607e+06	2.76346e+06
PC3 CSS1	3.29658e+06	1.58634e+06
PC3 CSS1	5.7813e+06	2.3888e+06
PC3 CSS2	1.4942e+07	502965
PC3 CSS2	1.74282e+07	810454
PC3 CSS3	1.03268e+07	2.92934e+06
PC3 CSS3	1.0222e+07	2.67589e+06
PC3 CSS4	3.13179e+07	2.11838e+06
PC3 CSS4	3.17928e+07	2.36232e+06
PC3 O1	1.00846e+07	345854
PC3 O1	1.23933e+07	415023
PC3 O2	1.974e+07	462436
PC3 O2	2.21107e+07	682389
PC3 O3	1.05531e+07	4.71186e+06
PC3 O3	8.69211e+06	5.21345e+06
PC3 O4	1.14454e+07	2.56762e+06
PC3 O4	1.70584e+07	3.6029e+06
PC3 T1	2.00509e+07	601993
PC3 T1	2.0511e+07	654826
PC3 T2	9.19806e+06	247612
PC3 T2	1.46042e+07	238954
PC3 T3	2.28788e+07	553593
PC3 T3	2.46398e+07	605328
PC3 T4	1.84128e+07	4.16291e+06
PC3 T4	1.95844e+07	4.00048e+06
PC3 T+O1	1.80655e+07	185651
PC3 T+O1	2.33582e+07	248823
PC3 T+O2	2.07546e+07	251276
PC3 T+O2	2.11111e+07	281352
PC3 T+O3	1.24212e+07	204738
PC3 T+O3	1.85621e+07	279019
PC3 T+O4	1.34773e+07	141475
PC3 T+O4	1.89949e+07	150897
PC3 FBS1	2.50555e+07	371028
PC3 FBS2	2.15392e+07	378629
PC3 FBS3	7.37922e+06	2.19572e+06
PC3 FBS4	1.03015e+07	2.78683e+06
PC3 CSS1	7.22626e+06	2.20095e+06
PC3 CSS2	2.019e+07	590210
PC3 CSS3	1.11982e+07	2.27841e+06
PC3 CSS4	3.78556e+07	1.52407e+06
PC3 O1	1.79811e+07	335679
PC3 O2	2.94854e+07	511026
PC3 O3	1.26789e+07	3.60167e+06
PC3 O4	2.12223e+07	3.16349e+06
PC3 T1	2.35514e+07	517826
PC3 T2	1.82407e+07	336400
PC3 T3	2.62617e+07	496355
PC3 T4	1.87913e+07	3.14088e+06
PC3 T+O1	2.27717e+07	229786
PC3 T+O2	1.89082e+07	194965
PC3 T+O3	1.75375e+07	246634
PC3 T+O4	1.76582e+07	139602
C42B O1	264844	7917.36
C42B O1	336329	7302.13
C42BO2	766434	33473.1
C42BO2	880540	69441
C42B T+O1	733953	35069.4
C42B T+O1	742853	36822.2
C42B T+O2	331969	18163.9
C42B T+O2	325192	16964.4
C42B T+O3	450931	20109.8
C42B T+O3	495076	25640
C42B T+O4	34790.2	27624.3
C42B T+O4	31151.1	23515
C42B T+O5	302751	45470.6
C42B T+O5	469277	40701.5
C42B T+O6	73552.9	143001
C42B T+O6	62819.5	149444
LNCaP C6	263556	145188
LNCaP C6	202948	141619
LNCAP CSS1	0.001	73256.4
LNCAP CSS1	1.04612e+06	287897
LNCAP CSS2	0.001	43468.1
LNCAP CSS2	336272	127462
LNCAP CSS3	595313	36813.5
LNCAP CSS3	348509	76072.1
LNCAP CSS4	527854	83287.5
LNCAP CSS4	327515	69990.9
LNCAP CSS5	608866	93536.3
LNCAP CSS5	381344	81989.2
LNCaP FBS1	0.001	0.001
LNCaP FBS1	1.01653e+06	103696
LNCaP FBS2	0.001	60855.6
LNCaP FBS3	1.07046e+06	234784
LNCaP FBS3	590685	203716
LNCaP FBS4	647728	299668
LNCaP FBS4	488070	194474
LNCaP FBS5	731805	77334.2
LNCaP FBS5	525851	75058.7
LNCaP O1	0.001	18600.1
LNCaP O1	1.14939e+06	178320
LNCaP O2	0.001	0.001
LNCaP O2	905431	132180
LNCaP O3	1.80224e+06	286242
LNCaP O3	998015	230781
LNCaP O4	748483	85220.9
LNCaP O4	457529	64131.8
LNCaP O5	1.22358e+06	41119.8
LNCaP O5	758268	36530.3
LNCaP O7	378255	127898
LNCaP O7	164035	81177.4
LNCaP O8	338245	125097
LNCaP O8	212679	108971
LNCAP O6	767672	97542.1
LNCAP O6	483016	79955
LNCaP T1	0.001	57102.2
LNCaP T1	602850	183784
LNCaP T2	1.23423e+06	254013
LNCaP T2	721190	266979
LNCaP T3	1.20846e+06	239004
LNCaP T3	757767	189232
LNCaP T4	733323	122208
LNCaP T4	608707	106066
LNCaP T5	500099	203932
LNCaP T5	400741	190832
LNCaP T+O1	0.001	43417.3
LNCaP T+O1	647336	141136
LNCaP T+O1	576621	120468
LNCaP T+O2	1.51661e+06	215823
LNCaP T+O2	962876	203861
LNCaP T+O3	1.46782e+06	234708
LNCaP T+O3	675465	196416
LNCaP T+O4	161981	0.001
LNCaP T+O4	198999	4501.4
LNCaP T+O5	1.32222e+06	90152.7
LNCaP T+O5	614834	86649.8
LNCaP T+O6	584410	181517
LNCaP T+O6	267747	180221
LNCaP T+O7	344951	118225
LNCaP T+O7	222817	116376
VCAP CSS 4	37811.3	0.001
VCAP CSS 4	34045.5	0.001
VCAP CSS 5	10965.9	0.001
VCAP CSS 5	15507.8	15851.2
VCAP CSS 6	16225.7	0.001
VCAP CSS 6	16543.2	0.001
VCAP CSS 7	76310.4	0.001
VCAP CSS 7	47466.6	0.001
VCAP FBS 3	0.001	38951.9
VCAP FBS 3	85563.9	73906.4
VCAP FBS 4	119529	60915.5
VCAP FBS 4	120375	55720.8
VCAP FBS 5	60748.4	55376.2
VCAP FBS 5	69016.4	47926.2
VCAP FBS 6	105252	68963.5
VCAP FBS 6	77278.4	57861.3
VCAP O 4	82494.3	0.001
VCAP O 4	178032	0.001
VCAP O 5	228483	0.001
VCAP O 5	202878	0.001
VCAP O 6	210884	0.001
VCAP O 6	213283	0.001
VCAP O 7	273227	0.001
VCAP O 7	202212	0.001
VCAP O 8	147684	0.001
VCAP O 8	195182	0.001
VCAP T 4	81227.4	0.001
VCAP T 4	97878.9	0.001
VCAP T 5	125667	34366.2
VCAP T 5	141981	31135
VCAP T 6	221351	63122.6
VCAP T 6	204718	42453.9
VCAP T 7	265142	25063.6
VCAP T 7	226244	28316.4
VCAP T 8	55074.8	24823.4
VCAP T 8	49606.7	19845.4
VCAP T+O 4	26745.5	0.001
VCAP T+O 4	31126.8	0.001
VCAP T+O 5	71092.7	0.001
VCAP T+O 5	90904.6	0.001
VCAP T+O 6	381747	0.001
VCAP T+O 6	0.001	0.001
VCAP T+O 7	0.001	0.001
VCAP T+O 7	0.001	0.001
VCAP T+O 8	0.001	0.001
VCAP T+O 8	0.001	0.001
VCAP T+O 9	0.001	0.001
VCAP T+O 9	0.001	0.001
H293 CSS1	3.68679e+07	1.32223e+06
H293 CSS1	1.85872e+07	607377
H293 CSS1	1.1232e+07	1.08123e+06
H293 CSS2	3.4327e+07	1.06173e+06
H293 CSS2	1.23305e+07	942921
H293 CSS2	9.02543e+06	813539
H293 CSS3	2.31875e+07	1.32866e+06
H293 CSS3	1.50368e+07	0.001
H293 CSS3	1.03215e+07	0.001
H293 CSS4	5.08055e+07	0.001
H293 CSS4	2.09172e+07	970848
H293 CSS4	1.57355e+07	603001
H293 CSS5	4.9692e+07	4.0954e+06
H293 CSS5	3.2595e+07	3.33944e+06
H293 CSS5	1.41846e+07	3.56564e+06
H293 CSS6	1.00186e+08	0.001
H293 CSS6	1.63387e+07	2.94353e+06
H293 CSS6	6.54127e+07	3.8587e+06
H293 FBS1	5.81162e+07	1.54725e+06
H293 FBS1	1.29199e+07	1.3396e+06
H293 FBS1	8.69979e+06	1.21369e+06
H293 FBS2	5.8653e+07	2.79219e+06
H293 FBS2	2.20521e+07	1.53981e+06
H293 FBS2	1.16646e+07	1.54976e+06
H293 FBS3	9.03969e+07	2.73664e+06
H293 FBS3	1.3788e+07	1.7616e+06
H293 FBS3	4.82622e+07	1.92901e+06
H293 FBS4	9.31534e+07	1.83769e+06
H293 FBS4	2.57622e+07	1.86656e+06
H293 FBS4	2.56205e+07	1.81508e+06
H293 FBS5	7.17045e+07	4.89696e+06
H293 FBS5	1.94001e+07	5.07564e+06
H293 FBS5	4.79236e+07	5.04861e+06
H293 FBS6	4.27792e+07	1.62538e+06
H293 FBS6	1.5332e+07	1.46511e+06
H293 FBS6	4.24315e+07	1.13477e+06
H293 O1	4.18551e+07	0.001
H293 O1	1.70275e+07	3.41603e+06
H293 O1	1.38196e+07	3.15361e+06
H293 O2	1.71856e+07	0.001
H293 O2	4.93583e+07	431495
H293 O2	2.09132e+07	417696
H293 O3	2.78758e+07	0.001
H293 O3	7.97957e+06	835091
H293 O3	1.80514e+07	1.19092e+06
H293 O4	3.76714e+07	0.001
H293 O4	1.63923e+07	454891
H293 O4	1.85309e+07	480657
H293 O5	3.47312e+07	487666
H293 O5	0.001	462014
H293 O5	0.001	349313
H293 O6	0.001	3.43073e+06
H293 O6	0.001	1.22281e+06
H293 O6	0.001	1.39342e+06
H293 O7	0.001	1.34119e+06
H293 O7	0.001	862126
H293 O7	0.001	664890
H293 O8	0.001	1.24869e+06
H293 O8	0.001	919046
H293 O8	0.001	1.03123e+06
H293 T1	4.54045e+06	998263
H293 T1	0.001	0.001
H293 T1	0.001	488120
H293 T2	0.001	2.24669e+06
H293 T2	0.001	956553
H293 T2	0.001	763803
H293 T3	1.2946e+07	1.76554e+06
H293 T3	0.001	794628
H293 T3	0.001	734294
H293 T4	1.46876e+07	2.73661e+06
H293 T4	0.001	1.6589e+06
H293 T4	0.001	1.53683e+06
H293 T5	5.58607e+06	682067
H293 T5	0.001	217929
H293 T5	0.001	317622
H293 T+O1	5.1022e+07	1.99122e+06
H293 T+O1	0.001	1.39268e+06
H293 T+O1	0.001	1.57006e+06
H293 T+O2	2.02266e+06	1.98633e+06
H293 T+O3	1.46815e+07	3.09423e+06
H293 T+O4	1.25567e+07	659676
H293 T+O5	3.04836e+06	354863
H293 T+O6	7.62788e+06	1.75642e+06
LNCAP IACS 1	0.001	0.001
LNCAP IACS 2	0.001	0.001
LNCAP IACS 3	2.15938e+07	3.59886e+06
LNCAP IACS 4	0.001	1.57426e+06
LNCAP IACS 5	0.001	561396
LNCAP IACS 6	0.001	1.24537e+06
LNCAP T+IACS 1	0.001	2.56278e+06
LNCAP T+IACS 2	0.001	1.71986e+06
LNCAP T+IACS 3	0.001	785430
LNCAP T+IACS 4	0.001	2.19076e+06
LNCAP T+IACS 5	0.001	2.92876e+06
LNCAP T+IACS 6	0.001	1.57769e+06
C42B IACS 1	0.001	1.96804e+06
C42B IACS 2	0.001	2.1125e+06
C42B IACS 3	0.001	1.71092e+06
C42B IACS 4	0.001	481312
C42B IACS 5	0.001	2.71462e+06
C42B IACS 6	0.001	1.69045e+06
C42B T+ IACS 1	1.77906e+07	1.20493e+06
C42B T+ IACS 2	1.16958e+07	1.50528e+06
C42B T+ IACS 3	1.30302e+07	1.68747e+06
C42B T+ IACS 4	0.001	1.6196e+06
C42B T+ IACS 5	0.001	715373
C42B T+ IACS 6	9.71511e+06	941404
LNCAP IACS 1	0.001	943004
LNCAP IACS 1	0.001	0.001
LNCAP IACS 2	0.001	1.73092e+06
LNCAP IACS 2	0.001	2.16098e+06
LNCAP IACS 3	8.71011e+06	0.001
LNCAP IACS 3	8.22839e+06	0.001
LNCAP IACS 4	0.001	1.51937e+06
LNCAP IACS 4	0.001	1.72521e+06
LNCAP IACS 5	0.001	1.71242e+06
LNCAP IACS 5	0.001	0.001
LNCAP IACS 6	0.001	0.001
LNCAP IACS 6	0.001	0.001
LNCAP T+IACS 1	0.001	0.001
LNCAP T+IACS 1	0.001	0.001
LNCAP T+IACS 2	0.001	0.001
LNCAP T+IACS 2	0.001	0.001
LNCAP T+IACS 3	0.001	0.001
LNCAP T+IACS 3	0.001	0.001
LNCAP T+IACS 4	0.001	0.001
LNCAP T+IACS 4	0.001	0.001
LNCAP T+IACS 5	0.001	0.001
LNCAP T+IACS 5	0.001	0.001
LNCAP T+IACS 6	0.001	0.001
LNCAP T+IACS 6	0.001	0.001
C42B IACS 1	0.001	960865
C42B IACS 1	0.001	1.19512e+06
C42B IACS 2	0.001	0.001
C42B IACS 2	0.001	0.001
C42B IACS 3	0.001	0.001
C42B IACS 3	0.001	0.001
C42B IACS 4	0.001	0.001
C42B IACS 4	0.001	322871
C42B IACS 5	0.001	1.16197e+06
C42B IACS 5	0.001	1.33618e+06
C42B IACS 6	0.001	601065
C42B IACS 6	0.001	620771
C42B T+ IACS 1	0.001	0.001
C42B T+ IACS 1	0.001	0.001
C42B T+ IACS 2	0.001	0.001
C42B T+ IACS 2	0.001	0.001
C42B T+ IACS 3	0.001	0.001
C42B T+ IACS 3	0.001	0.001
C42B T+ IACS 4	0.001	0.001
C42B T+ IACS 4	0.001	0.001
C42B T+ IACS 5	0.001	0.001
C42B T+ IACS 5	0.001	0.001
C42B T+ IACS 6	0.001	0.001
C42B T+ IACS 6	0.001	0.001
C42B FBS1	196245	40019.3
C42B FBS1	208398	44055.5
C42B FBS2	39631.6	13261.9
C42B FBS2	33467.4	10337.9
C42B FBS3	129583	67258.1
C42B FBS3	111887	73413.9
C42B CSS1	269809	53390.1
C42B CSS1	213616	53229.6
C42B CSS2	736408	78256.2
C42B CSS2	723674	81575.5
C42B CSS3	33262.6	60127.2
C42B CSS3	34715.2	61790.7
C42B CSS4	20725.9	28299.5
C42B CSS4	22399.7	27706.9
C42B O3	546268	38620.5
C42B O3	682136	34088.3
C42B O4	12830.6	41569.5
C42B O4	16185	49051.6
C42B O5	26606.6	42986.5
C42B O5	27211.8	45726
C42B O6	226806	52184.7
C42B O6	178786	51362
C42B T1	307781	53228.3
C42B T1	301601	52034
C42B T2	162849	35374.7
C42B T2	207914	34277.3
C42B T3	42815.6	37390.8
C42B T3	44099.4	36199.5
C42B T4	130589	44547
C42B T4	136110	39354.4
VCAP IACS 1	171887	41711.8
VCAP IACS 1	796800	93050.6
VCAP IACS 1	927550	81932.6
VCAP IACS 2	306826	60449.6
VCAP IACS 2	306165	60559.9
VCAP IACS 3	519681	90533.7
VCAP IACS 3	690167	98385.7
VCAP IACS 4	1.03723e+06	85219.1
VCAP IACS 4	1.16327e+06	76951.8
VCAP IACS 5	1.11523e+06	68443.9
VCAP T+IACS 1	152477	78961
VCAP T+IACS 1	154724	83235.1
VCAP T+IACS 2	382203	43940.9
VCAP T+IACS 2	391544	42298.2
VCAP T+IACS 3	378018	49381
VCAP T+IACS 3	442042	48386.7
VCAP T+IACS 4	373454	0.001
VCAP T+IACS 4	330182	35575.3
VCAP T+IACS 5	310138	38929.5
VCAP T+IACS 5	308427	43897.4
VCAP FBS 1	128372	42226.1
VCAP FBS 1	92010.2	40649.9
VCAP FBS 2	204247	62125.7
VCAP FBS 2	180966	60750
VCAP CSS 1	50503.5	36399.6
VCAP CSS 1	53739.6	30706
VCAP CSS 2	35682.7
VCAP CSS 2	72837.8
VCAP CSS 3	58689
VCAP CSS 3	64270.5
VCAP O 1	102270
VCAP O 1	105653
VCAP O 2	221174	39680.6
VCAP O 2	224128	36369.6
VCAP O 3	500498	53579.2
VCAP O 3	378572	55267.3
VCAP T 1	224654	41416.3
VCAP T 1	241415	45315.3
VCAP T 2	202704	48100
VCAP T 2	176966	0.001
VCAP T 3	79624.9	21967
VCAP T 3	85340	24357.8
VCAP T+O 1	274943	44694.6
VCAP T+O 1	411496	60269.9
VCAP T+O 2	179597	36970.6
VCAP T+O 2	162435	39051.8
VCAP T+O 3	235638	0.001
VCAP T+O 3	225381	38970.9
